# Genes with Specificity for Expression in the Round Cell Layer of the Growth Plate are Enriched in GWAS of Human Height

**DOI:** 10.1101/2021.02.24.432568

**Authors:** Nora E. Renthal, Priyanka Nakka, John M. Baronas, Henry M. Kronenberg, Joel N. Hirschhorn

## Abstract

Human adult height reflects the outcome of childhood skeletal growth. Growth plate (epiphyseal) chondrocytes are key determinants of height. As epiphyseal chondrocytes mature and proliferate, they pass through three developmental stages, which are organized into three distinct layers in the growth plate: 1) resting (round), 2) proliferative (flat), and 3) hypertrophic. Recent genome-wide association studies (GWAS) of human height identified numerous associated loci, which are enriched for genes expressed in growth plate chondrocytes. However, it remains unclear which specific genes expressed in which layers of the growth plate regulate skeletal growth and human height.

To connect the genetics of height and growth plate biology, we analyzed GWAS data through the lens of gene expression in the three dissected layers of murine newborn tibial growth plate. For each gene, we derived a specificity score for each growth plate layer and regressed these scores against gene-level p-values from recent height GWAS data. We found that specificity for expression in the round cell layer, which contains chondrocytes early in maturation, is significantly associated with height GWAS p-values (*p*=8.5×10^−9^); this association remains after conditioning on specificity for the other cell layers. The association also remains after conditioning on membership in an “OMIM gene set” (genes known to cause monogenic skeletal growth disorders, *p*<9.7×10^−6^). We replicated the association in RNA-seq data from maturing chondrocytes sampled at early and late time points during differentiation *in vitro*: we found that expression early in differentiation is significantly associated with *p*-values from height GWAS (*p*=6.1×10^−10^) and that this association remains after conditioning on expression at 10 days in culture and on the OMIM gene set (p<0.006). These findings newly implicate genes highlighted by GWAS of height and specifically expressed in the round cell layer as being potentially important regulators of skeletal biology.
