## Supplemental Data 1 for "Genes with Specificity for Expression in the Round Cell Layer of the Growth Plate are Enriched in GWAS of Human Height"

### Sheet: 63 Round Specific +GWAS p-value
rank in order of GWAS p-value	gene	annotation
1	CACNA1D	Voltage-dependent L-type calcium channel subunit alpha-1D; Voltage-sensitive calcium channels (VSCC) mediate the entry of calcium ions into excitable cells and are also involved in a variety of [...]
2	ERG	Transcriptional regulator ERG; Transcriptional regulator. May participate in transcriptional regulation through the recruitment of SETDB1 histone methyltransferase and subsequent modification of [...]
3	DKK3	Dickkopf-related protein 3; Antagonizes canonical Wnt signaling by inhibiting LRP5/6 interaction with Wnt and by forming a ternary complex with the transmembrane protein KREMEN that promotes int [...]
4	PROSER2	Proline and serine rich 2
5	COL14A1	Collagen alpha-1(XIV) chain; Plays an adhesive role by integrating collagen bundles. It is probably associated with the surface of interstitial collagen fibrils via COL1. The COL2 domain may the [...]
6	NR1D1	Nuclear receptor subfamily 1 group D member 1; Transcriptional repressor which coordinates circadian rhythm and metabolic pathways in a heme-dependent manner. Integral component of the complex t [...]
7	PAX9	Paired box protein Pax-9; Transcription factor required for normal development of thymus, parathyroid glands, ultimobranchial bodies, teeth, skeletal elements of skull and larynx as well as dist [...]
8	CRISPLD1	Cysteine rich secretory protein LCCL domain containing 1; Belongs to the CRISP family
9	TENC1	Tensin-2; Regulates cell motility and proliferation. May have phosphatase activity. Reduces AKT1 phosphorylation. Lowers AKT1 kinase activity and interferes with AKT1 signaling
10	SIM2	Single-minded homolog 2; Transcription factor that may be a master gene of CNS development in cooperation with Arnt. It may have pleiotropic effects in the tissues expressed during development; [...]
11	NBL1	Neuroblastoma suppressor of tumorigenicity 1; Possible candidate as a tumor suppressor gene of neuroblastoma. May play an important role in preventing cells from entering the final stage (G1/S) [...]
12	ABCA3	ATP-binding cassette sub-family A member 3; Plays an important role in the formation of pulmonary surfactant, probably by transporting lipids such as cholesterol; Belongs to the ABC transporter [...]
13	TMEM43	Transmembrane protein 43; May have an important role in maintaining nuclear envelope structure by organizing protein complexes at the inner nuclear membrane. Required for retaining emerin at the [...]
14	IL16	Pro-interleukin-16; Interleukin-16 stimulates a migratory response in CD4+ lymphocytes, monocytes, and eosinophils. Primes CD4+ T-cells for IL-2 and IL-15 responsiveness. Also induces T-lymphocy [...]
15	KIAA1614	Uncharacterized protein KIAA1614; KIAA1614
16	SNED1	Sushi, nidogen and EGF-like domain-containing protein 1; Fibronectin type III domain containing
17	BCL11A	B-cell lymphoma/leukemia 11A; Transcription factor associated with the BAF SWI/SNF chromatin remodeling complex (By similarity). Repressor of fetal hemoglobin (HbF) level. Involved in brain deve [...]
18	ISM1	Isthmin-1; Acts as an angiogenesis inhibitor; Belongs to the isthmin family
19	TRIB1	Tribbles homolog 1; Adapter protein involved in protein degradation by interacting with RFWD2/COP1 ubiquitin ligase. The RFWD2-binding motif is masked by autoinhibitory interactions with the pro [...]
20	RAB23	Ras-related protein Rab-23; The small GTPases Rab are key regulators of intracellular membrane trafficking, from the formation of transport vesicles to their fusion with membranes. Rabs cycle be [...]
21	PQLC3	PQ-loop repeat-containing protein 3; PQ loop repeat containing 3
22	WNT9A	Protein Wnt-9a; Ligand for members of the frizzled family of seven transmembrane receptors. Probable developmental protein. May be a signaling molecule which affects the development of discrete [...]
23	IL17RC	Interleukin-17 receptor C; Isoform 8: Receptor for both IL17A and IL17F; Interleukin receptors
24	CALB2	Calretinin; Calretinin is a calcium-binding protein which is abundant in auditory neurons; EF-hand domain containing
25	DNM1	Dynamin-1; Microtubule-associated force-producing protein involved in producing microtubule bundles and able to bind and hydrolyze GTP. Most probably involved in vesicular trafficking processes. [...]
26	MKX	Homeobox protein Mohawk; May act as a morphogenetic regulator of cell adhesion; TALE class homeoboxes and pseudogenes
27	C2orf40	Augurin; Probable hormone that may induce senescence of oligodendrocyte and neural precursor cells, characterized by G1 arrest, RB1 dephosphorylation and accelerated CCND1 and CCND3 proteasomal [...]
28	NFIA	Nuclear factor 1 A-type; Recognizes and binds the palindromic sequence 5'- TTGGCNNNNNGCCAA-3' present in viral and cellular promoters and in the origin of replication of adenovirus type 2. These [...]
29	ENKUR	Enkurin; Adapter that functions to localize a calcium-sensitive signal transduction machinery in sperm to a calcium-permeable ion channel; Cilia and flagella associated
30	THSD4	Thrombospondin type-1 domain-containing protein 4; Promotes FBN1 matrix assembly. Attenuates TGFB signaling, possibly by accelerating the sequestration of large latent complexes of TGFB or activ [...]
31	PTHLH	Parathyroid hormone-related protein; Neuroendocrine peptide which is a critical regulator of cellular and organ growth, development, migration, differentiation and survival and of epithelial cal [...]
32	RTKN	Rhotekin; Mediates Rho signaling to activate NF-kappa-B and may confer increased resistance to apoptosis to cells in gastric tumorigenesis. May play a novel role in the organization of septin st [...]
33	NINJ1	Ninjurin-1; Homophilic cell adhesion molecule that promotes axonal growth. May play a role in nerve regeneration and in the formation and function of other tissues. Cell adhesion requires divale [...]
34	NMT2	Glycylpeptide N-tetradecanoyltransferase 2; Adds a myristoyl group to the N-terminal glycine residue of certain cellular and viral proteins
35	PRDM16	PR domain zinc finger protein 16; Binds DNA and functions as a transcriptional regulator. Functions in the differentiation of brown adipose tissue (BAT) which is specialized in dissipating chemi [...]
36	PTGER3	Prostaglandin E2 receptor EP3 subtype; Receptor for prostaglandin E2 (PGE2); the EP3 receptor may be involved in inhibition of gastric acid secretion, modulation of neurotransmitter release in c [...]
37	ZNF365	Protein ZNF365; Involved in the regulation of neurogenesis. Negatively regulates neurite outgrowth. Involved in the morphogenesis of basket cells in the somatosensory cortex during embryogenesis [...]
38	CAMK1D	Calcium/calmodulin-dependent protein kinase type 1D; Calcium/calmodulin-dependent protein kinase that operates in the calcium-triggered CaMKK-CaMK1 signaling cascade and, upon calcium influx, ac [...]
39	SLC8A1	Sodium/calcium exchanger 1; Mediates the exchange of one Ca(2+) ion against three to four Na(+) ions across the cell membrane, and thereby contributes to the regulation of cytoplasmic Ca(2+) lev [...]
40	SEMA4F	Semaphorin-4F; Has growth cone collapse activity against retinal ganglion-cell axons; Semaphorins
41	MOXD1	Monooxygenase DBH like 1; Belongs to the copper type II ascorbate-dependent monooxygenase family
42	FAM19A2	Protein FAM19A2; Family with sequence similarity 19 member A2, C-C motif chemokine like
43	CA9	Carbonic anhydrase 9; Reversible hydration of carbon dioxide. Participates in pH regulation. May be involved in the control of cell proliferation and transformation. Appears to be a novel specif [...]
44	SUSD5	Sushi domain containing 5
45	DBP	D site-binding protein; This transcriptional activator recognizes and binds to the sequence 5'-RTTAYGTAAY-3' found in the promoter of genes such as albumin, CYP2A4 and CYP2A5. It is not essentia [...]
46	SORBS2	Sorbin and SH3 domain-containing protein 2; Adapter protein that plays a role in the assembling of signaling complexes, being a link between ABL kinases and actin cytoskeleton. Can form complex [...]
47	LTBP4	Latent-transforming growth factor beta-binding protein 4; May be involved in the assembly, secretion and targeting of TGFB1 to sites at which it is stored and/or activated. May play critical rol [...]
48	NPTXR	Neuronal pentraxin receptor; May be involved in mediating uptake of synaptic material during synapse remodeling or in mediating the synaptic clustering of AMPA glutamate receptors at a subset of [...]
49	OPLAH	5-oxoprolinase; Catalyzes the cleavage of 5-oxo-L-proline to form L- glutamate coupled to the hydrolysis of ATP to ADP and inorganic phosphate
50	COL5A3	Collagen alpha-3(V) chain; Type V collagen is a member of group I collagen (fibrillar forming collagen). It is a minor connective tissue component of nearly ubiquitous distribution. Type V colla [...]
51	PLEKHA4	Pleckstrin homology domain-containing family A member 4; Binds specifically to phosphatidylinositol 3-phosphate (PtdIns3P), but not to other phosphoinositides; Pleckstrin homology domain contain [...]
52	OSR2	Protein odd-skipped-related 2; Odd-skipped related transciption factor 2; Zinc fingers C2H2-type
53	PLXDC1	Plexin domain-containing protein 1; Plays a critical role in endothelial cell capillary morphogenesis
54	FOSL1	Fos-related antigen 1; FOS like 1, AP-1 transcription factor subunit; Belongs to the bZIP family. Fos subfamily
55	ECM1	Extracellular matrix protein 1; Involved in endochondral bone formation as negative regulator of bone mineralization. Stimulates the proliferation of endothelial cells and promotes angiogenesis. [...]
56	NFATC2	Nuclear factor of activated T-cells, cytoplasmic 2; Plays a role in the inducible expression of cytokine genes in T-cells, especially in the induction of the IL-2, IL-3, IL-4, TNF-alpha or GM-CS [...]
57	DENND3	DENN domain-containing protein 3; Guanine nucleotide exchange factor (GEF) activating RAB12. Promotes the exchange of GDP to GTP, converting inactive GDP-bound RAB12 into its active GTP-bound fo [...]
58	IL17D	Interleukin-17D; Induces expression of IL6, CXCL8/IL8, and CSF2/GM-CSF from endothelial cells; Interleukins
59	ACKR2	Atypical chemokine receptor 2; Atypical chemokine receptor that controls chemokine levels and localization via high-affinity chemokine binding that is uncoupled from classic ligand-driven signal [...]
60	NTN1	Netrin-1; Netrins control guidance of CNS commissural axons and peripheral motor axons. Its association with either DCC or some UNC5 receptors will lead to axon attraction or repulsion, respecti [...]
61	RABGAP1L	Rab GTPase-activating protein 1-like; GTP-hydrolysis activating protein (GAP) for small GTPase RAB22A, converting active RAB22A-GTP to the inactive form RAB22A- GDP. Plays a role in endocytosis [...]
62	SPON2	Spondin-2; Cell adhesion protein that promotes adhesion and outgrowth of hippocampal embryonic neurons. Binds directly to bacteria and their components and functions as an opsonin for macrophage [...]
63	TUFT1	Tuftelin; Involved in the mineralization and structural organization of enamel; Belongs to the tuftelin family
